# Complete pan-plastome sequences enable high resolution phylogenetic classification of sugar beet and closely related crop wild relatives

**DOI:** 10.1101/2021.10.08.463637

**Authors:** Katharina Sielemann, Boas Pucker, Nicola Schmidt, Prisca Viehöver, Bernd Weisshaar, Tony Heitkam, Daniela Holtgräwe

## Abstract

**Background:** As the major source of sugar in moderate climates, sugar-producing beets (*Beta vulgaris* subsp. *vulgaris*) have a high economic value. However, the low genetic diversity within cultivated beets requires introduction of new traits, for example to increase their tolerance and resistance attributes – traits that often reside in the crop wild relatives. For this, genetic information of wild beet relatives and their phylogenetic placements to each other are crucial. To answer this need, we sequenced and assembled the complete plastome sequences from a broad species spectrum across the beet genera *Beta* and *Patellifolia*, both embedded in the Betoideae (order Caryophyllales). This pan-plastome dataset was then used to determine the wild beet phylogeny in high-resolution.

**Results:** We sequenced the plastomes of 18 closely related accessions representing 11 species of the Betoideae subfamily and provided high-quality plastome assemblies which represent an important resource for further studies of beet wild relatives and the diverse plant order Caryophyllales. Their assembly sizes range from 149,723 bp (*Beta vulgaris* subsp. *vulgaris*) to 152,816 bp (*Beta nana*), with most variability in the intergenic sequences. Combining plastome-derived phylogenies with read-based treatments based on mitochondrial information, we were able to suggest a unified and highly confident phylogenetic placement of the investigated Betoideae species.

Our results show that the genus *Beta* can be divided into the two clearly separated sections *Beta* and *Corollinae*. Our analysis confirms the affiliation of *B. nana* with the other *Corollinae* species, and we argue against a separate placement in the *Nanae* section. Within the *Patellifolia* genus, the two diploid species *Patellifolia procumbens* and *Patellifolia webbiana* are, regarding the plastome sequences, genetically more similar to each other than to the tetraploid *Patellifolia patellaris*. Nevertheless, all three *Patellifolia* species are clearly separated.

**Conclusion:** In conclusion, our wild beet plastome assemblies represent a new resource to understand the molecular base of the beet germplasm. Despite large differences on the phenotypic level, our pan-plastome dataset is highly conserved. For the first time in beets, our whole plastome sequences overcome the low sequence variation in individual genes and provide the molecular backbone for highly resolved beet phylogenomics. Hence, our plastome sequencing strategy can also guide genomic approaches to unravel other closely related taxa.
