## Additional file S2 for "Complete pan-plastome sequences enable high resolution phylogenetic classification of sugar beet and closely related crop wild relatives"

### Sheet: S2A
#S2A: Sequence identities [%] of all investigated plastome gene sequences and intergenic regions including outgroup reference sequences.
petl	91.67
ycf3	88.4
rps18	93.46
pbf1	93.94
psai	89.22
psbk-psbi	70.24
atpi	91.67
ndhf-rpl32	80.29
psbt	89.22
psaa-ycf3	87.94
psbi-atpa	81.39
rps19-rpl2	94.87
petd-rpoa	86.64
cema-peta	70.9
rrn4.5-rrn5	92.78
psbh	92.34
rrn16	99.33
rrn5	100
ndhe-ndhg	83.37
petl-petg	79.52
ndhg-ndhi	83.1
petd	92.07
ndhj	89.94
rpl22	78.05
rps8	87.65
rpl16	90.82
psba	93.41
psbh-petb	81.22
rps12-clpp1	84.11
rps15-ycf1	74.11
ndhj-ndhk	87.26
ndhf	83.35
psbz	94.18
peta	90.45
rpl22-rps19	78.91
psbf	94.17
ndhc	94.21
rps16	82.43
psbd	93.79
psaa	93.12
rps12	97.98
rpl32	86.11
psbj	94.31
atpi-rps2	89.77
atpf-atph	82.87
rpl20-rps12	87.44
psbc	92.86
psbc-psbz	76.49
psbe-petl	78.02
psbl	96.58
rbcl	91.67
atpb-rbcl	87.65
ccsa-ndhd	85.28
atpa	89.76
psbl-psbf	95.85
rps11-rpl36	85.63
rps4-ndhj	79.3
atpf	84.19
ndhb-rps7	97.23
psai-ycf4	73.11
rps14-psab	92.66
rpl14-rpl16	90.12
psbz-rps14	80.76
psbm	96.19
petb-petd	83.43
rpoc1	89.28
ycf2-ndhb	96.8
petg-psaj	74.34
rps2	92.41
psac	90.65
psaj	91.85
rpoa	87.54
infa-rps8	87.73
psbe	96.03
rpoc1-rpob	90.2
rps16-psbk	79.62
rpl33	92.54
rpl23-ycf2	96.98
petn	96.67
ycf1	74.18
psab	93.56
accd	84.97
ndhd-psac	87.75
rpl2-rpl23	96.58
rps11	89.21
rpl2	96.61
matk-rps16	80.44
rpoc2-rpoc1	88.1
rpl14	91.26
rpl32-ccsa	65.99
pbf1-psbh	93.19
rpob-petn	85.5
infa	91.03
rps14	89.44
ndhi-ndha	83.42
psab-psaa	93.35
rpl16-rps3	80.44
atph-atpi	82.59
rpl33-rps18	66.81
ycf4	88.29
rrn5-ndhf	87.91
rpl23	96.27
ndhk-ndhc	83.33
rps19	90.32
psbj-psbl	93.95
psbm-psbd	73.03
petb	90.71
rpl36-infa	86.45
psbb	91.29
ndha-ndhh	85.01
ccsa	84.67
ndhd	87.82
rps4	90.76
rrn23-rrn4.5	77.42
rps3	88.74
psbk	91.67
atph	95.53
rpob	91.13
atpb	89.78
peta-psbj	81.16
cema	88.13
atpe	85.68
ndhh-rps15	88.58
rps3-rpl22	79.13
ycf2	90.2
ndhe	90.52
rpl20	87.86
rpoa-rps11	88.13
ycf4-cema	41.67
psbi	93.69
rps2-rpoc2	88.26
psbt-pbf1	88.32
petg	93.86
rpl36	92.98
matk	82.87
rrn23	99.02
psba-matk	86.03
psaj-rpl33	74.42
rpoc2	87.77
rps18-rpl20	84.55
psac-ndhe	84.53
ndhk	88.01
clpp1-psbb	84.61
psbb-psbt	84.06
ndhb	97.78
psbf-psbe	95.54
rps15	85.71
petn-psbm	78.31
rrn4.5	97.09
clpp1	83.61
ndha	82.48
accd-psai	64.07
ndhh	89.51
rps7	97.65
rps8-rpl14	86.9
ndhi	88.5
atpa-atpf	87.22
ndhg	86.82
ycf3-rps4	84.97

### Sheet: S2B
#S2B: Sequence identities [%] of all investigated plastome gene sequences and intergenic regions excluding outgroup reference sequences.
petl	96.88
ycf3	96.81
rps18	97.71
pbf1	98.48
psai	95.1
psbk-psbi	91.22
atpi	98.25
ndhf-rpl32	93.75
psbt	100
psaa-ycf3	96.3
psbi-atpa	93.09
rps19-rpl2	98.29
petd-rpoa	95.85
cema-peta	92.54
rrn4.5-rrn5	97.34
psbh	98.65
rrn16	99.73
rrn5	100
ndhe-ndhg	95.82
petl-petg	89.16
ndhg-ndhi	94.17
petd	98.12
ndhj	96.23
rpl22	90.85
rps8	96.3
rpl16	96.03
psba	97.46
psbh-petb	94.96
rps12-clpp1	94.88
rps15-ycf1	89.82
ndhj-ndhk	96.17
ndhf	94.8
psbz	97.88
peta	97.82
rpl22-rps19	91.98
psbf	96.67
ndhc	97.8
rps16	94.23
psbd	97.83
psaa	98.22
rps12	99.37
rpl32	96.53
psbj	100
atpi-rps2	97.53
atpf-atph	94.78
rpl20-rps12	96.96
psbc	98.05
psbc-psbz	92.6
psbe-petl	91.89
psbl	98.29
rbcl	97.69
atpb-rbcl	95.69
ccsa-ndhd	94.94
atpa	96.59
psbl-psbf	97.74
rps11-rpl36	96.33
rps4-ndhj	93.19
atpf	95.33
ndhb-rps7	99.39
psai-ycf4	92.15
rps14-psab	97.87
rpl14-rpl16	96.89
psbz-rps14	93.83
psbm	99.05
petb-petd	95.23
rpoc1	96.68
ycf2-ndhb	99.21
petg-psaj	92.75
rps2	98.45
psac	97.56
psaj	97.04
rpoa	96.24
infa-rps8	96.7
psbe	99.21
rpoc1-rpob	97.02
rps16-psbk	93.58
rpl33	97.01
rpl23-ycf2	99.16
petn	100
ycf1	90.01
psab	98.1
accd	94.29
ndhd-psac	96.07
rpl2-rpl23	99.1
rps11	97.12
rpl2	99.03
matk-rps16	93.55
rpoc2-rpoc1	96.59
rpl14	97.54
rpl32-ccsa	88.37
pbf1-psbh	98.3
rpob-petn	95.4
infa	97.86
rps14	97.03
ndhi-ndha	95.44
psab-psaa	98.17
rpl16-rps3	93.26
atph-atpi	95.21
rpl33-rps18	84.91
ycf4	97.12
rrn5-ndhf	96.12
rpl23	99.25
ndhk-ndhc	95
rps19	96.42
psbj-psbl	98.42
psbm-psbd	91.56
petb	96.28
rpl36-infa	96.77
psbb	98.1
ndha-ndhh	95.71
ccsa	95.68
ndhd	96.14
rps4	97.19
rrn23-rrn4.5	94.62
rps3	96.65
psbk	97.22
atph	98.37
rpob	97.29
atpb	97.06
peta-psbj	94.51
cema	96.42
atpe	96.54
ndhh-rps15	96.51
rps3-rpl22	93.27
ycf2	97.79
ndhe	97.39
rpl20	97.67
rpoa-rps11	96.6
ycf4-cema	92.71
psbi	97.3
rps2-rpoc2	96.72
psbt-pbf1	95.43
petg	99.12
rpl36	99.12
matk	95.19
rrn23	99.82
psba-matk	95.69
psaj-rpl33	88.37
rpoc2	96.59
rps18-rpl20	93.06
psac-ndhe	95.92
ndhk	97.08
clpp1-psbb	95.16
psbb-psbt	97.83
ndhb	99.59
psbf-psbe	98.43
rps15	96.34
petn-psbm	91.41
rrn4.5	99.03
clpp1	94.86
ndha	95.24
accd-psai	91.71
ndhh	96.53
rps7	100
rps8-rpl14	96.07
ndhi	96.3
atpa-atpf	96.25
ndhg	96.23
ycf3-rps4	95.65

### Sheet: S2C
#S2C: Accession IDs, taxonomy, read and assembly statistics and geographic location of the investigated accessions of the Betoideae subfamily.
abbreviation	species	accession number	genus	section	number of read pairs	total number of nucleotides (readpairs*500)	GC content reads [%]	total cov	LSC cov	SSC cov	IR cov	total length [bp]	LSC length [bp]	SSC length [bp]	IR length [bp]	geographic location
Bmar1	Beta vulgaris subsp. maritima	BETA 1101	Beta	Beta	9985902	4992951000	36.48	358.9	141.25	138	797.4	150222	83610	17794	24409	Netherlands, Wissenkerke, 003?45' E 51?35' N
Bada	Beta vulgaris subsp. adanensis	BETA 1233	Beta	Beta	12625596	6312798000	35.19	384.3	300.6	330.7	521.6	149726	83112	17794	24410	Cyprus, Kouklia (4 km Se of), 033?47' E 34?44' N
Bmar2	Beta vulgaris subsp. maritima	BETA 2322	Beta	Beta	10273573	5136786500	35.93	507.5	295	341.5	886.1	149724	83107	17797	24410	Portugal
Bvul	Beta vulgaris subsp. vulgaris	KWS 2320	Beta	Beta	13873318	6936659000	35.18	454.4	356.9	395.9	610.4	149723	83110	17793	24410	unknown
Bptu	Beta patula	BETA 548	Beta	Beta	10843074	5421537000	36.07	493.2	282.6	383.3	813.7	149724	83113	17791	24410	Portugal
Bmca	Beta macrocarpa	58234	Beta	Beta	22228419	11114209500	36.02	435.7	306.1	219.7	781.4	149727	83110	17795	24411	Spain, Buena Vista (Outskirts), 016?08'59'' W 28?22'00'' N
Bnan1	Beta nana	BETA 546	Beta	Corollinae	10714083	5357041500	37.74	266.3	159.6	86.1	553.1	150478	83427	18101	24475	Greece, Giona Oros Mtn. (20 km N of Amfissa), 022?10'59'' E 38?37'00'' N
Bnan2	Beta nana	BETA 570	Beta	Corollinae	11535808	5767904000	36.47	339.5	176925	252.9	588.7	152816	85772	18118	24463	Greece, Parnassos (e of Range), 022?33'00'' E 37?32'59'' N
Bint1	Beta intermedia	17919	Beta	Corollinae	36369286	18184643000	36.98	307.4	205.8	138.9	577.5	150150	83203	18047	24450	Turkey, Eskisehir to Uludere (0.9 km to Egrioz K.), 030?00' E 39?00' N
Bint2	Beta intermedia	17990	Beta	Corollinae	42192110	21096055000	36.47	347.1	199.7	232	609.7	150154	83208	18046	24450	Turkey, Gunduzbey Koy. (0.4 km S of, to Oluklu), 030?00' E 40?00' N
Bcor1	Beta corolliflora	BETA 408/17812	Beta	Corollinae	303332391	1.52e+16	36.91	312.2	164.7	161.4	610.5	150175	83229	18046	24450	Turkey, Kars to Arpacay (2.5 km S Melik Koyu), 043?06' E 40?40' N
Bcor2	Beta corolliflora	BETA 408/17812	Beta	Corollinae	34629129	17314564500	37.17	327.6	136.6	219.4	626.8	150159	83213	18046	24450	Turkey, Kars to Arpacay (2.5 km S Melik Koyu), 043?06' E 40?40' N
Bmrh1	Beta macrorhiza	18242	Beta	Corollinae	12586595	6293297500	35.95	442.6	351.8	378.1	597.9	150271	83315	18068	24444	Turkey, Hinis to Pasinler (6 km N Soylemez), 041?47' E 39?40' N
Bmrh2	Beta macrorhiza	63023	Beta	Corollinae	16151047	8075523500	36.01	455.4	352.3	350.8	663	150168	83242	18040	24443	Turkey, Korgun (4 km after Korgun to Kesecik), 033?32' E 40?47' N
Blom	Beta lomatogona	BETA 674	Beta	Corollinae	129915660	64957830000	36.31	314.8	208.1	162.2	574.1	150164	83242	18036	24443	Turkey, Eskisehir to Uludere (Asagi Sogutonu), 030?00' E 39?00' N
Pweb	Patellifolia webbiana	56685	Patellifolia	---	9387081	4693540500	36.63	451.1	324.4	285.7	743.1	151443	83872	17297	25137	unknown
Ppro	Patellifolia procumbens	BETA 951	Patellifolia	---	11515521	5757760500	36.17	473.8	359.7	373.3	688.5	151441	83868	17299	25137	Spain
Ppat1	Patellifolia patellaris	BETA 534	Patellifolia	---	20564516	10282258000	36.63	400.1	296.1	236.2	668.1	151800	83836	17576	25194	Spain, Carboneras (5 km N of, Pla. DeAlgarobico), 001?07'00'' W 37?01'59'' N
Ppat2	Patellifolia patellaris	54753	Patellifolia	---	26338718	13169359000	36.25	455.6	339.5	352.5	674.9	151798	83834	17576	25194	Spain, Las Brenas (1 km E of, to Femes), 013?13'00'' W 28?55'00'' N

### Sheet: S2D
#S2D: SRA-IDs of the processed read datasets.
project_accession	sample_accession	forward_file_name	forward_file_md5	reverse_file_name	reverse_file_md5	SRA_run_ID	sample_name
PRJEB45680	ERS6601842	KWS-2320_S4_L001_R1_001.fastq.gz	734664cd57614f4cf3ae0fc3ab8be8d7	KWS-2320_S4_L001_R2_001.fastq.gz	ebfe5a14dfb132df4f462d634d166f49	ERR6110425	Bvul
PRJEB45680	ERS6601842	KWS-2320_S4_L002_R1_001.fastq.gz	5ff26fb7fbca6e81551d03666d47747d	KWS-2320_S4_L002_R2_001.fastq.gz	54b75fb0e41b797177ad0fa343180dfc	ERR6110426	Bvul
PRJEB45680	ERS6601843	BETA-1233_S2_L001_R1_001.fastq.gz	bdeab4bf551c145c761200a1072517ad	BETA-1233_S2_L001_R2_001.fastq.gz	7602aebba9b081790ee51c7b15e348b8	ERR6110427	Bada
PRJEB45680	ERS6601843	BETA-1233_S2_L002_R1_001.fastq.gz	298d56f38eb21ba37436d9404e64e060	BETA-1233_S2_L002_R2_001.fastq.gz	d898d5750e1e118561ace686ba223bb5	ERR6110428	Bada
PRJEB45680	ERS6601844	BETA-1101_S1_L001_R1_001.fastq.gz	bdfdde906a2897a0f8aac348d9c4be9b	BETA-1101_S1_L001_R2_001.fastq.gz	5d2cdc89e71f10377ee6cc520610209a	ERR6110429	Bmar1
PRJEB45680	ERS6601844	BETA-1101_S1_L002_R1_001.fastq.gz	64fbe588fe3d5dfa9930777019df1cf6	BETA-1101_S1_L002_R2_001.fastq.gz	a4f2d89238c4f750f95106ed1bffeff5	ERR6110430	Bmar1
PRJEB45680	ERS6601845	BETA-2322_S3_L001_R1_001.fastq.gz	490a1411c6348b731d9e96135ae8066a	BETA-2322_S3_L001_R2_001.fastq.gz	270f985060a7b1b475be06a3b4e1b888	ERR6110431	Bmar2
PRJEB45680	ERS6601845	BETA-2322_S3_L002_R1_001.fastq.gz	db2d57fb8770c124172120be54a7da48	BETA-2322_S3_L002_R2_001.fastq.gz	ddf6ee4b8d36e48a3e4802688561395f	ERR6110432	Bmar2
PRJEB45680	ERS6601846	BETA-548_S5_L001_R1_001.fastq.gz	9a18a4a01258529131b97c249ea660ed	BETA-548_S5_L001_R2_001.fastq.gz	cbe1979a93674cf436e4297440168d58	ERR6110433	Bptu
PRJEB45680	ERS6601846	BETA-548_S5_L002_R1_001.fastq.gz	b2dcce7cf933f1ae7278c40588cb5798	BETA-548_S5_L002_R2_001.fastq.gz	be18630909fb5e65a62476d06fb09d85	ERR6110434	Bptu
PRJEB45680	ERS6601847	58234_S6_L001_R1_001.fastq.gz	a106b35420d5eb1a53d4f46770b1c0b9	58234_S6_L001_R2_001.fastq.gz	f7f79fd8fbedffc31ee1ccc81ef48232	ERR6110435	Bmca
PRJEB45680	ERS6601847	58234_S6_L002_R1_001.fastq.gz	094eaf50bf1c3bfc79aef51ec30bf519	58234_S6_L002_R2_001.fastq.gz	45d474292c45d372c44043bd74af5002	ERR6110436	Bmca
PRJEB45680	ERS6601848	BETA-408_S1_L001_R1_001.fastq.gz	57ae5ba6b6318668cf3e2f297c703034	BETA-408_S1_L001_R2_001.fastq.gz	c9b2bc1652000ca1ed726bc0f6276543	ERR6110437	Bcor1
PRJEB45680	ERS6601848	BETA-408_S1_L002_R1_001.fastq.gz	f3ee3d1eec388fe5b4dbc82686353784	BETA-408_S1_L002_R2_001.fastq.gz	c30823cd4ea63eadff16808162393aa0	ERR6110438	Bcor1
PRJEB45680	ERS6601848	BETA-408_S1_L003_R1_001.fastq.gz	ea9f653a24a423c3234a17516fd664dc	BETA-408_S1_L003_R2_001.fastq.gz	cdebaa30576516d990d44f7de6a3400d	ERR6110439	Bcor1
PRJEB45680	ERS6601848	BETA-408_S1_L004_R1_001.fastq.gz	f362557e4ad7fa08cd0ef55052f61b53	BETA-408_S1_L004_R2_001.fastq.gz	b27fe062177d335840916f4edaea5f14	ERR6110440	Bcor1
PRJEB45680	ERS6601848	BETA-408_S11_L001_R1_001.fastq.gz	5fb9b3464547f0158216aae04a82a226	BETA-408_S11_L001_R2_001.fastq.gz	c07236a5be42ea07849372c31cd389e9	ERR6110441	Bcor1
PRJEB45680	ERS6601848	BETA-408_S11_L002_R1_001.fastq.gz	d7856e8ab6d758059761c28bdf26b1cb	BETA-408_S11_L002_R2_001.fastq.gz	028c278ffb16bc1c332fca2036506028	ERR6110442	Bcor1
PRJEB45680	ERS6601849	17812_S12_L001_R1_001.fastq.gz	4722406d8bc1411e5a40655b1aa15ce7	17812_S12_L001_R2_001.fastq.gz	f4006bbee165dc547e5cc8faa7f54581	ERR6110443	Bcor2
PRJEB45680	ERS6601849	17812_S12_L002_R1_001.fastq.gz	aac04aaa9775c15231f4832a8f1cbaa1	17812_S12_L002_R2_001.fastq.gz	1ceea66bd13b5ce75629d095aa0cece8	ERR6110444	Bcor2
PRJEB45680	ERS6601850	BETA-674_S3_L001_R1_001.fastq.gz	b8254138f39f9e7bc9e06e6832bcb021	BETA-674_S3_L001_R2_001.fastq.gz	38950d055de9653c73526a55d18bef4c	ERR6110445	Blom
PRJEB45680	ERS6601850	BETA-674_S3_L002_R1_001.fastq.gz	303cd984af1d6977680b1fd6569bd989	BETA-674_S3_L002_R2_001.fastq.gz	da6495cab8262f1ecf4107e2daea649f	ERR6110446	Blom
PRJEB45680	ERS6601850	BETA-674_S3_L003_R1_001.fastq.gz	f5289ce9f487de35d67d544f4e76c7a3	BETA-674_S3_L003_R2_001.fastq.gz	d9544b24a91d9a297dd248062b8f5a3e	ERR6110447	Blom
PRJEB45680	ERS6601850	BETA-674_S3_L004_R1_001.fastq.gz	e5eebb7325e6ed76b1082319b677271d	BETA-674_S3_L004_R2_001.fastq.gz	17cbda86d5230ae5336748e1324a9d08	ERR6110448	Blom
PRJEB45680	ERS6601850	BETA-674_S15_L001_R1_001.fastq.gz	4c56c83ec997aad583e3ed96435c2bc8	BETA-674_S15_L001_R2_001.fastq.gz	0a84173a5315501d9988a81aedd423fb	ERR6110449	Blom
PRJEB45680	ERS6601850	BETA-674_S15_L002_R1_001.fastq.gz	cfc8b518e470c02f03466495e1d0532a	BETA-674_S15_L002_R2_001.fastq.gz	cf3f2a7c42590d74d5ef463b79eb74d8	ERR6110450	Blom
PRJEB45680	ERS6601851	18242_S13_L001_R1_001.fastq.gz	0177c9f5db8f7a14c88acd2409fff541	18242_S13_L001_R2_001.fastq.gz	30ecfd4ef4497b1b2f38eaddcfa78023	ERR6110451	Bmrh1
PRJEB45680	ERS6601851	18242_S13_L002_R1_001.fastq.gz	44d541840dab8ff28f962e8e31a27292	18242_S13_L002_R2_001.fastq.gz	d5b31be6147426b96836b252ec1451b3	ERR6110452	Bmrh1
PRJEB45680	ERS6601852	63023_S14_L001_R1_001.fastq.gz	d530a8aa61493d24af4153ee2af7e4a1	63023_S14_L001_R2_001.fastq.gz	1a8fc1e1261dd08799c69afccd4bbcda	ERR6110453	Bmrh2
PRJEB45680	ERS6601852	63023_S14_L002_R1_001.fastq.gz	d939cb2c684e4b021828237acc78974c	63023_S14_L002_R2_001.fastq.gz	61ebf55c42bc944220e6a02cc2ed38bd	ERR6110454	Bmrh2
PRJEB45680	ERS6601853	17919_S9_L001_R1_001.fastq.gz	0a9b92a2c150dcf3780ad2d3104f3ac1	17919_S9_L001_R2_001.fastq.gz	60c5b21e29bf305b729f740c4f09b641	ERR6110455	Bint1
PRJEB45680	ERS6601853	17919_S9_L002_R1_001.fastq.gz	c766e71a5aee9db0554cf7639d047ec4	17919_S9_L002_R2_001.fastq.gz	4907b79f84b958f1cc94404ccc91bdb6	ERR6110456	Bint1
PRJEB45680	ERS6601854	17990_S10_L001_R1_001.fastq.gz	7342e79bc74daf7eef086458d7dbecd2	17990_S10_L001_R2_001.fastq.gz	af3ab8914a01e9f1fe85c5790c9b4483	ERR6110457	Bint2
PRJEB45680	ERS6601854	17990_S10_L002_R1_001.fastq.gz	7206c834d5caa5b7596250ccf83935c0	17990_S10_L002_R2_001.fastq.gz	bd3e95b84b19adb89ca6fa87b587273d	ERR6110458	Bint2
PRJEB45680	ERS6601855	BETA-546_S7_L001_R1_001.fastq.gz	006296ba5f7bd3c9ea2950cc038ba3e0	BETA-546_S7_L001_R2_001.fastq.gz	fa21c3e28c9f4bbdfa01d4ef4978e4da	ERR6110459	Bnan1
PRJEB45680	ERS6601855	BETA-546_S7_L002_R1_001.fastq.gz	ec7b941bdeff2c2888fca2af4717725b	BETA-546_S7_L002_R2_001.fastq.gz	041bbe890e62d858eb42109b473b4b60	ERR6110460	Bnan1
PRJEB45680	ERS6601856	BETA-570_S8_L001_R1_001.fastq.gz	b865d4fbad422b455039d6b9e1db94a3	BETA-570_S8_L001_R2_001.fastq.gz	9449b344f7f2134617503b954226e48d	ERR6110461	Bnan2
PRJEB45680	ERS6601856	BETA-570_S8_L002_R1_001.fastq.gz	c52fdb90ad189fd16a8133035895f4e3	BETA-570_S8_L002_R2_001.fastq.gz	94a5907feb6a4e2de15a62b1439af728	ERR6110462	Bnan2
PRJEB45680	ERS6601857	BETA-951_S17_L001_R1_001.fastq.gz	e4a6cabbce77e9b9b98197e7d7cb66bd	BETA-951_S17_L001_R2_001.fastq.gz	c2de4b99015d2d2a94ba7569a80f0c00	ERR6110463	Ppro
PRJEB45680	ERS6601857	BETA-951_S17_L002_R1_001.fastq.gz	ae0aca813f1c74bc10bc926f0b34154a	BETA-951_S17_L002_R2_001.fastq.gz	cbda52d71dcda189744da143ae25d852	ERR6110464	Ppro
PRJEB45680	ERS6601858	56685_S16_L001_R1_001.fastq.gz	059f0dbd7a72de18bb036f8686651d36	56685_S16_L001_R2_001.fastq.gz	72aa6da8854cbab98c273c8d3837c15b	ERR6110465	Pweb
PRJEB45680	ERS6601858	56685_S16_L002_R1_001.fastq.gz	6f7814042529e9182db713b401967f71	56685_S16_L002_R2_001.fastq.gz	227e9ea0a47fea12ad857150afe01240	ERR6110466	Pweb
PRJEB45680	ERS6601859	BETA-534_S18_L001_R1_001.fastq.gz	e5d64279aee9771ace8f062d0d8bd519	BETA-534_S18_L001_R2_001.fastq.gz	09a0cd17bc88ecd5638e3d56a0b6e813	ERR6110467	Ppat1
PRJEB45680	ERS6601859	BETA-534_S18_L002_R1_001.fastq.gz	a5f21cbf2722845e294306f6f51320ba	BETA-534_S18_L002_R2_001.fastq.gz	df541898b9ba44f45ba30d9f86680890	ERR6110468	Ppat1
PRJEB45680	ERS6601860	54753_S19_L001_R1_001.fastq.gz	0052ab8cf8370c1a489f58c762f2326d	54753_S19_L001_R2_001.fastq.gz	d1feecf1e3f1033a0e2b9730161882d2	ERR6110469	Ppat2
PRJEB45680	ERS6601860	54753_S19_L002_R1_001.fastq.gz	d62dea1d2f8bd09dc87f47a9263d0867	54753_S19_L002_R2_001.fastq.gz	1dc91277d73304221a959481510ecbd5	ERR6110470	Ppat2
